# Off-season sex in *Zymoseptoria tritici*: little room for late encounters

**DOI:** 10.1101/2025.08.05.668626

**Authors:** Frédéric Suffert, Manon Delanoue, Stéphanie Le Prieur, Alicia Noly

**Affiliations:** Université Paris-Saclay, INRAE, UR BIOGER, 91120 Palaiseau, France

**Author notes:** Corresponding author: E-mail address (F. Suffert). The authors are listed in descending order of the importance of their contributions.

**Keywords:** avirulence, infection, plant disease epidemiology, Septoria tritici blotch, sexual reproduction, wheat residues

## Abstract

This study complements a substantial body of experimental work on the model fungal pathogen *Zymoseptoria tritici* by exploring marginal processes and conditions of sexual reproduction. Recent findings have shown that avirulent strains can engage in sexual reproduction on resistant host plants, even when they fail to cause visible symptoms during the biotrophic phase. The objective was here to examine the (de)coupling of various processes operating during the epidemic period (living plants) and the interepidemic period (crop residues). We assessed whether various encounter scenarios between parental strains, involving co-inoculations performed either simultaneously or sequentially on live and dead wheat plants, could result in successful mating. A two-year experiment accounted for the compatibility between wheat varieties (one carrying the resistance gene *Stb16q*, the other not) and the strains (virulent or avirulent), and the nature of the inoculum (blastospores or pycnidiospores). The intensity of sexual reproduction was assessed for each scenario through quantification of ascospore production, complemented by genotyping of offspring to confirm their parental origin. The main result is that a *Z. tritici* strain arriving late on dead host tissues can still mate with a compatible strain that previously colonized the plant, whereas sexual reproduction does not occur if both strains arrive after the plant has dried. Quantitative analysis suggests that although matings initiated by late encounters on wheat residues are possible, they contribute very little to the overall offspring population (< 2%). We discuss the epidemiological implications of this finding for disease management, highlighting both fundamental and applied questions it raises.

**Highlights:**

- Confirms avirulent *Z. tritici* strains reproduce sexually on resistant wheat.
- Late-arriving strains on dead tissues can mate with strains that infected earlier.
- Sex from such late encounters on wheat residues contributes little to offspring.
- Findings could impact understanding of pathogen lifecycle and disease control.
