## Supplementary Table S1 for "Off-season sex in *Zymoseptoria tritici*: little room for late encounters"

### Sheet: Table S1 - STB severity and ADI
Table S1. STB severity and intensity of sexual reproduction estimated by the cumulative ascospore discharge index (ADI) for different Z. tritici strain combinations, according to crossing conditions characterized by (A) the wheat tissues type at the time of each parental strain inoculation (P = living plants; R = dried plants) and (B) the crossing scenario type (1 to 5)
Inoculum type used for the second inoculation	Id	Cultivar	Parental strain1	Wheat tissues type target of strain1	Parental strain2	Wheat tissues type target of strain2	Wheat tissues type	Crossing scenario type	STB severity (%)	Total number of ascospores from discharge event1	Total number of ascospores from discharge event2	Weight of residues (g)	Cumulative ADI (number of ascospores / g of residues)	Number of genotyped offspring	Exogeneity of the parental strains	Origin not exclusively parental	Major parental origin deemed probable	Conclusion
blastospores 2022	1A-2022	Apache	vir1	P	0	na			60	0	0	10.3	0
blastospores 2022	1C-2022	Cellule	vir1	P	0	na			33.3333	0	0	8.6	0
blastospores 2022	2A-2022	Apache	avr5	P	0	na			79.1667	250	148	12	33.1667	14	0	X
blastospores 2022	2C-2022	Cellule	avr5	P	0	na			0	0	0	7.6	0
blastospores 2022	3A-2022	Apache	vir1	P	avr5	P	PP	1	42.5	81	154	14.5	16.2069	15	0		X	plausible exclusively parental origin
blastospores 2022	3C-2022	Cellule	vir1	P	avr5	P	PP	2	22.5	8	0	7.1	1.12676	3	0		X	plausible exclusively parental origin
blastospores 2022	4A-2022	Apache	vir1	P	avr5	R	PR	3	60.8333	0	0	11	0
blastospores 2022	4C-2022	Cellule	vir1	P	avr5	R	PR	3	29.1667	0	0	7.4	0
blastospores 2022	5A-2022	Apache	avr5	P	vir1	R	PR	3	80.8333	0	0	8.8	0
blastospores 2022	5C-2022	Cellule	avr5	P	vir1	R	PR	4	0	0	0	6.8	0
blastospores 2022	6A-2022	Apache	vir1	R	avr5	R	RR	5	na	0	0	14.1	0
blastospores 2022	6C-2022	Cellule	vir1	R	avr5	R	RR	5	na	0	0	8.4	0
blastospores 2022	7A-2022	Apache	vir1	P	vir2	P	PP	1	81.6667	643	4879	11.6	476.034	15	0		X	plausible exclusively parental origin
blastospores 2022	7C-2022	Cellule	vir1	P	vir2	P	PP	1	60	0	88	7.4	11.8919				X
blastospores 2022	8A-2022	Apache	vir1	P	vir2	R	PR	3	54.1667	0	0	10.3	0
blastospores 2022	8C-2022	Cellule	vir1	P	vir2	R	PR	3	30.8333	0	0	9	0
blastospores 2022	9A-2022	Apache	vir2	P	vir1	R	PR	3	75.8333	0	0	10.8	0
blastospores 2022	9C-2022	Cellule	vir2	P	vir1	R	PR	3	44.1667	0	0	7.6	0
blastospores 2022	10A-2022	Apache	vir1	R	vir2	R	RR	5	na	0	0	10.9	0
blastospores 2022	10C-2022	Cellule	vir1	R	vir2	R	RR	5	na	0	0	7.4	0
blastospores 2022	11A-2022	Apache	0	na	0	na			0	0	0	12.1	0
blastospores 2022	11C-2022	Cellule	0	na	0	na			0	0	0	8.2	0
blastospores 2022	12A-2022	Apache	vir3	P	0	na			77.5	0	0	11.6	0
blastospores 2022	12C-2022	Cellule	vir3	P	0	na			49.1667	0	0	7.5	0
blastospores 2022	13A-2022	Apache	avr6	P	0	na			68.3333	0	0	10	0
blastospores 2022	13C-2022	Cellule	avr6	P	0	na			0	0	0	7.1	0
blastospores 2022	14A-2022	Apache	vir3	P	avr6	P	PP	1	82.5	670	2725	9.8	346.429	11	0		X	plausible exclusively parental origin
blastospores 2022	14C-2022	Cellule	vir3	P	avr6	P	PP	2	29.1667	0	0	6.6	0
blastospores 2022	15A-2022	Apache	vir3	P	avr6	R	PR	3	32.5	0	0	11.1	0
blastospores 2022	15C-2022	Cellule	vir3	P	avr6	R	PR	3	45	0	250	8.8	28.4091	14	0		X	plausible exclusively parental origin
blastospores 2022	16A-2022	Apache	avr6	P	vir3	R	PR	3	81.6667	0	0	10.2	0
blastospores 2022	16C-2022	Cellule	avr6	P	vir3	R	PR	4	0	0	0	8.5	0
blastospores 2022	17A-2022	Apache	vir3	R	avr6	R	RR	5	na	0	0	10.8	0
blastospores 2022	17C-2022	Cellule	vir3	R	avr6	R	RR	5	na	0	0	8.3	0
blastospores 2022	18A-2022	Apache	vir3	P	vir4	P	PP	1	74.1667	316	440	10	75.6	15	0		X	plausible exclusively parental origin
blastospores 2022	18C-2022	Cellule	vir3	P	vir4	P	PP	1	35.8333	300	51	8.1	43.3333				X
blastospores 2022	19A-2022	Apache	vir3	P	vir4	R	PR	3	52.5	0	0	11.3	0
blastospores 2022	19C-2022	Cellule	vir3	P	vir4	R	PR	3	36.6667	0	0	7.1	0
blastospores 2022	20A-2022	Apache	vir4	P	vir3	R	PR	3	71.6667	0	0	12.3	0
blastospores 2022	20C-2022	Cellule	vir4	P	vir3	R	PR	3	31.6667	0	0	6.5	0
blastospores 2022	21A-2022	Apache	vir3	R	vir4	R	RR	5	na	0	0	7.8	0
blastospores 2022	21C-2022	Cellule	vir3	R	vir4	R	RR	5	na	0	0	14.8	0
blastospores 2022	22A-2022	Apache	0	na	0	na			0	0	0	11	0
blastospores 2022	22C-2022	Cellule	0	na	0	na			0	0	0	8.3	0
pycnidiospores 2023	1A-2023	Apache	vir1	P	0	na			37.7778	0	0	1	0
pycnidiospores 2023	1C-2023	Cellule	vir1	P	0	na			45.8333	0	0	1	0
pycnidiospores 2023	2A-2023	Apache	avr5	P	0	na			61.9444	719	814	5.8	264.31
pycnidiospores 2023	2C-2023	Cellule	avr5	P	0	na			0.111111	226	237	6.2	74.6774
pycnidiospores 2023	3A-2023	Apache	vir1	P	avr5	P	PP	1	56.5625	7816	8553	8.5	1925.76				X
pycnidiospores 2023	3C-2023	Cellule	vir1	P	avr5	P	PP	2	27.5	4915	6806	7.1	1650.85				X
pycnidiospores 2023	4A-2023	Apache	vir1	P	avr5	R	PR	3	23.0556	0	0	4.9	0
pycnidiospores 2023	4C-2023	Cellule	vir1	P	avr5	R	PR	3	43.4375	0	130	6.3	20.6349	9	0		X	plausible exclusively parental origin
pycnidiospores 2023	5A-2023	Apache	avr5	P	vir1	R	PR	3	68.6111	104	68	6.5	26.4615				X
pycnidiospores 2023	5C-2023	Cellule	avr5	P	vir1	R	PR	4	0.5	na	na	na	na
pycnidiospores 2023	6A-2023	Apache	vir1	R	avr5	R	RR	5	na	0	0	10.3	0
pycnidiospores 2023	6C-2023	Cellule	vir1	R	avr5	R	RR	5	na	0	0	6.1	0
pycnidiospores 2023	7A-2023	Apache	vir1	P	vir2	P	PP	1	51.1111	2952	7535	7.3	1436.58	15	0		X	plausible exclusively parental origin
pycnidiospores 2023	7C-2023	Cellule	vir1	P	vir2	P	PP	1	33.8889	3516	1767	5.2	1015.96				X
pycnidiospores 2023	8A-2023	Apache	vir1	P	vir2	R	PR	3	22.5	0	80	6.9	11.5942	8	0		X	plausible exclusively parental origin
pycnidiospores 2023	8C-2023	Cellule	vir1	P	vir2	R	PR	3	55	0	40	5.8	6.89655				X
pycnidiospores 2023	9A-2023	Apache	vir2	P	vir1	R	PR	3	56.6667	147	31	8.3	21.4458	12	0		X	plausible exclusively parental origin
pycnidiospores 2023	9C-2023	Cellule	vir2	P	vir1	R	PR	3	68.3333	243	68	5.7	54.5614
pycnidiospores 2023	10A-2023	Apache	vir1	R	vir2	R	RR	5	na	0	0	8.1	0
pycnidiospores 2023	10C-2023	Cellule	vir1	R	vir2	R	RR	5	na	0	0	7.4	0
pycnidiospores 2023	11A-2023	Apache	0	na	0	na			0	0	0	8.7	0
pycnidiospores 2023	11C-2023	Cellule	0	na	0	na			0	0	0	9.4	0
pycnidiospores 2023	12A-2023	Apache	vir3	P	0	na			32.5	77	1	9.1	8.57143			X
pycnidiospores 2023	12C-2023	Cellule	vir3	P	0	na			50.8333	0	0	6.7	0
pycnidiospores 2023	13A-2023	Apache	avr6	P	0	na			56.1111	117	0	8.5	13.7647			X
pycnidiospores 2023	13C-2023	Cellule	avr6	P	0	na			0.388889	568	306	5.7	153.333	13	0	X
pycnidiospores 2023	14A-2023	Apache	vir3	P	avr6	P	PP	1	20	4734	0	8.4	563.571				X
pycnidiospores 2023	14C-2023	Cellule	vir3	P	avr6	P	PP	2	32.2222	3120	1761	6	813.5	16	0.125		X	non-exclusively parental origin
pycnidiospores 2023	15A-2023	Apache	vir3	P	avr6	R	PR	3	30.5556	0	0	7.8	0
pycnidiospores 2023	15C-2023	Cellule	vir3	P	avr6	R	PR	3	52.2222	180	80	7.2	36.1111	15	0.8125	X		origine non parentale
pycnidiospores 2023	16A-2023	Apache	avr6	P	vir3	R	PR	3	51.3889	0	0	8.9	0
pycnidiospores 2023	16C-2023	Cellule	avr6	P	vir3	R	PR	4	0.375	67	0	5	13.4	8	0.375		X	non-exclusively parental origin
pycnidiospores 2023	17A-2023	Apache	vir3	R	avr6	R	RR	5	na	0	0	8.2	0
pycnidiospores 2023	17C-2023	Cellule	vir3	R	avr6	R	RR	5	na	0	0	8.5	0
pycnidiospores 2023	18A-2023	Apache	vir3	P	vir4	P	PP	1	26.6667	104	17	10.5	11.5238
pycnidiospores 2023	18C-2023	Cellule	vir3	P	vir4	P	PP	1	37.7778	1080	473	6.7	231.791	16	0		X	plausible exclusively parental origin
pycnidiospores 2023	19A-2023	Apache	vir3	P	vir4	R	PR	3	24	0	18	8.4	2.14286	7	0.857143	X		non-parental origin
pycnidiospores 2023	19C-2023	Cellule	vir3	P	vir4	R	PR	3	34.7222	15	45	4.6	13.0435	10	0.444444	X	X	non-exclusively parental origin
pycnidiospores 2023	20A-2023	Apache	vir4	P	vir3	R	PR	3	40.2778	18	5	8.8	2.61364	10	0			plausible exclusively parental origin
pycnidiospores 2023	20C-2023	Cellule	vir4	P	vir3	R	PR	3	35.5556	0	0	5	0
pycnidiospores 2023	21A-2023	Apache	vir3	R	vir4	R	RR	5	na	0	3	9.6	0.3125
pycnidiospores 2023	21C-2023	Cellule	vir3	R	vir4	R	RR	5	na	0	0	8.1	0
pycnidiospores 2023	22A-2023	Apache	0	na	0	na			0	0	0	na	0
pycnidiospores 2023	22C-2023	Cellule	0	na	0	na			0	0	0	na	0
