## Supplementary Table S2 for "Off-season sex in *Zymoseptoria tritici*: little room for late encounters"

### Sheet: Table S2 - SSR genotyping
Table S2. SSR genotyping data of 229 Z. tritici offspring derived from various crosses, used to estimate their parentage by comparing their genotyping profiles with those of the strains used for (co-)inoculation.
blastospores 2022 / INRAE18-FS2849 (avr5 on Apache) / id 2A-2022
status	isolate	on living plant	on dried plant	ST4	ST3A	ST9	ST6	ST7	ST3C	ST2	ST1	ST5	ST10	ST12	ST3B		Could the strain result from the inoculation of the cross between parent1 and parent2? (Y/N)
parent1	INRA18-FS2849 (avr5)	X		187	231	341	167	170	230	358	193	249	153	224	269
parent2	unknown			na	na	na	na	na	na	na	na	na	na	na	na
offspring	INRAE23-FS0003			187	231	341	167	184	230	358	193	249	156	224	272		Y
offspring	INRAE23-FS0005			187	231	341	167	184	230	355	193	249	153	224	269		Y
offspring	INRAE23-FS0006			187	231	341	167	170	230	358	193	249	156	224	272		Y
offspring	INRAE23-FS0008			187	231	341	167	170	230	355	193	249	153	224	272		Y
offspring	INRAE23-FS0009			187	231	341	167	184	230	358	193	249	153	224	269		Y
offspring	INRAE23-FS0011			187	231	341	167	170	230	358	193	249	156	224	272		Y
offspring	INRAE23-FS0018			187	231	341	167	170	230	355	193	249	156	224	269		Y
offspring	INRAE23-FS0024			187	231	na	167	170	230	na	193	249	156	224	272		Y
offspring	INRAE23-FS0025			187	231	341	167	184	230	355	193	249	156	224	269		Y
offspring	INRAE23-FS0026			187	231	341	167	184	230	358	193	249	153	224	272		Y
offspring	INRAE23-FS0028			187	231	341	167	170	230	358	193	249	156	224	272		Y
offspring	INRAE23-FS0030			187	231	341	167	170	230	355	193	249	153	224	272		Y
offspring	INRAE23-FS0032			187	231	341	167	170	230	355	193	249	153	224	269/272		Y
offspring	INRAE23-FS0033			187	231	341	167	184	230	355	193	249	156	224	272		Y
blastospores 2022 / INRA18-FS3250 (vir1 on Apache) x INRA18-FS2849 (avr5 on Apache) / id 3A-2022
status	isolate	on living plant	on dried plant	ST4	ST3A	ST9	ST6	ST7	ST3C	ST2	ST1	ST5	ST10	ST12	ST3B		Could the strain result from the inoculation of the cross between parent1 and parent2? (Y/N)
parent1	INRA18-FS3250 (vir1)	X		187	231	341	167	184	230	355	193	249	156	224	272
parent2	INRA18-FS2849 (avr5)	X		187	231	341	167	170	230	358	193	249	153	224	269
offspring	INRAE23-FS0014			187	231	341	167	184	230	358	193	249	153	224	272		Y
offspring	INRAE23-FS0020			187	231	341	167	184	230	355	193	249	153	224	269		Y
offspring	INRAE23-FS0044			187	231	341	167	170	230	358	193	249	153	224	272		Y
offspring	INRAE23-FS0051			187	231	341	167	170	230	358	193	249	156	224	272		Y
offspring	INRAE23-FS0053			187	231	341	167	184	na	358	193	249	156	na	na		Y
offspring	INRAE23-FS0147			187	231	341	167	184	230	355	193	249	156	224	269		Y
offspring	INRAE23-FS0149			187	231	341	167	170/184	230	355	193	249	153/156	224	269/272		Y
offspring	INRAE23-FS0151			187	231	341	167	184	230	358	193	249	153	224	272		Y
offspring	INRAE23-FS0153			187	231	341	167	170/184	230	355/358	193	249	153/156	224	269/272		Y
offspring	INRAE23-FS0154			187	231	341	167	184	230	355	193	249	156	224	269		Y
offspring	INRAE23-FS0157			187	231	341	167	170	230	358	193	249	156	224	272		Y
offspring	INRAE23-FS0160			187	231	341	167	170	230	358	193	249	156	224	269		Y
offspring	INRAE23-FS0162			187	231	341	167	170	230	355/358	193	249	153/156	224	269/272		Y
offspring	INRAE23-FS0164			187	231	341	167	170/184	230	355	193	249	156	224	269/272		Y
offspring	INRAE23-FS0166			187	231	341	167	170	230	355	193	249	153	224	272		Y
blastospores 2022 / INRA18-FS3250 (vir1 on Cellule) x INRA18-FS2849 (avr5 on Cellule) / id 3C-2022
status	isolate	on living plant	on dried plant	ST4	ST3A	ST9	ST6	ST7	ST3C	ST2	ST1	ST5	ST10	ST12	ST3B		Could the strain result from the inoculation of the cross between parent1 and parent2? (Y/N)
parent1	INRA18-FS3250 (vir1)	X		187	231	341	167	184	230	355	193	249	156	224	272
parent2	INRA18-FS2849 (avr5)	X		187	231	341	167	170	230	358	193	249	153	224	269		Y
offspring	INRAE23-FS0046			187	231	341	167	184	230	358	193	249	153	224	269		Y
offspring	INRAE23-FS0047			187	231	341	167	170	230	358	193	249	153	224	269		Y
offspring	INRAE23-FS0048			187	231	341	167	170	230	358	193	249	153	224	269		Y
blastospores 2022 / INRA18-FS3250 (vir1 on Apache) x INRA18-FS2883 (vir2 on Apache) / id 7A-2022
status	isolate	on living plant	on dried plant	ST4	ST3A	ST9	ST6	ST7	ST3C	ST2	ST1	ST5	ST10	ST12	ST3B		Could the strain result from the inoculation of the cross between parent1 and parent2? (Y/N)
parent1	INRA18-FS3250 (vir1)	X		187	231	341	167	184	230	355	193	249	156	224	272
parent2	INRA18-FS2883 (vir2)	X		187	250	341	167	184	230	355	193	249	156	224	269
offspring	INRAE23-FS0023			187	250	341	167	184	230	355	193	249	156	224	269		Y
offspring	INRAE23-FS0034			187	250	341	167	184	230	355	193	249	156	224	269		Y
offspring	INRAE23-FS0035			187	231	341	167	184	230	355	193	249	156	224	272		Y
offspring	INRAE23-FS0037			187	250	341	167	184	230	355	193	249	156	224	269		Y
offspring	INRAE23-FS0038			187	231	341	167	184	230	355	193	249	156	224	272		Y
offspring	INRAE23-FS0039			187	250	341	167	184	230	355	193	249	156	224	269		Y
offspring	INRAE23-FS0040			187	250	341	167	184	230	355	193	249	156	224	269		Y
offspring	INRAE23-FS0041			187	231	341	167	184	230	355	193	249	156	224	272		Y
offspring	INRAE23-FS0042			187	250	341	167	184	230	355	193	249	156	224	269		Y
offspring	INRAE23-FS0124			187	250	341	167	184	230	355	193	249	156	224	269		Y
offspring	INRAE23-FS0126			187	231	341	167	184	230	355	193	249	156	224	272		Y
offspring	INRAE23-FS0128			187	250	341	167	184	230	355	193	249	156	224	269/272		Y
offspring	INRAE23-FS0130			187	250	341	167	184	230	355	193	249	156	224	269		Y
offspring	INRAE23-FS0133			187	231/250	341	167	184	230	355	193	249	156	224	269/272		Y
offspring	INRAE23-FS0134			187	231	341	167	184	230	355	193	249	156	224	269/272		Y
blastospores 2022 / INRAE18-FS3098 (vir3 on Apache) x INRAE18-FS2851 (avr6 on Apache) / id 14A-2022
status	isolate	on living plant	on dried plant	ST4	ST3A	ST9	ST6	ST7	ST3C	ST2	ST1	ST5	ST10	ST12	ST3B		Could the strain result from the inoculation of the cross between parent1 and parent2? (Y/N)
parent1	INRA18-FS3098 (vir3)	X		191	248	345	167	224	230	355	193	249	153	221	261
parent2	INRA18-FS2851 (avr6)	X		189	250	345	na	184	230	355	193	249	159	224	269
offspring	INRAE23-FS0057			189/191	248	345	167	184	230	355	193	249	153/159	221/224	261/269		Y
offspring	INRAE23-FS0059			189/191	248/250	345	167	184/224	230	355	193	249	153/159	221/224	261/269		Y
offspring	INRAE23-FS0061			189/191	248/250	345	167	184/224	230	355	193	249	153/159	221/224	261/269		Y
offspring	INRAE23-FS0062			189	250	345	na	184	230	355	193	249	153	224	269		Y
offspring	INRAE23-FS0064			191	250	345	na	184	230	355	193	249	159	221/224	269		Y
offspring	INRAE23-FS0066			191	250	345	na	184/224	230	355	193	249	153/159	221/224	269		Y
offspring	INRAE23-FS0069			191	250	345	167	184	230	355	193	249	153	221	261		Y
offspring	INRAE23-FS0072			189/191	250	345	na	184	230	355	193	249	153	221/224	269		Y
offspring	INRAE23-FS0206			191	248	345	na	184	230	355	193	249	159	221	261		Y
offspring	INRAE23-FS0207			191	248	345	167	184	230	355	193	249	153	221	269		Y
offspring	INRAE23-FS0208			191	250	345	na	224	230	355	193	249	153	221	269		Y
blastospores 2022 / INRAE18-FS3098 (vir3 on Cellule) x (INRAE18-FS2851 avr6 on residues CEL) / id 15C-2022
status	isolate	on living plant	on dried plant	ST4	ST3A	ST9	ST6	ST7	ST3C	ST2	ST1	ST5	ST10	ST12	ST3B		Could the strain result from the inoculation of the cross between parent1 and parent2? (Y/N)
parent1	INRA18-FS3098 (vir3)	X		191	248	345	167	224	230	355	193	249	153	221	261
parent2	INRA18-FS2851 (avr6)		X	189	250	345	na	184	230	355	193	249	159	224	269
offspring	INRAE23-FS0177			189/191	248/250	345	167	184/224	230	355	193	249	153/159	221/224	261/269		Y
offspring	INRAE23-FS0178			189/191	250	345	167	184	230	355	193	249	153/159	221/224	261/269		Y
offspring	INRAE23-FS0179			189/191	248	345	167	184	230	355	193	249	153/159	221/224	261/269		Y
offspring	INRAE23-FS0181			189/191	248	345	167	184/224	230	355	193	249	153/159	221/224	261/269		Y
offspring	INRAE23-FS0183			191	250	345	167	224	230	355	193	249	153	221/224	261/269		Y
offspring	INRAE23-FS0185			189/191	248	345	167	184/224	230	355	193	249	153/159	221/224	261/269		Y
offspring	INRAE23-FS0186			191	248	345	167	224	230	355	193	249	153	224	261		Y
offspring	INRAE23-FS0187			191	248	345	167	184	230	355	193	249	153	224	261		Y
offspring	INRAE23-FS0196			191	248	345	167	184	230	355	193	249	153/159	221	261		Y
offspring	INRAE23-FS0197			191	248	345	167	184	230	355	193	249	153	224	261		Y
offspring	INRAE23-FS0213			191	248	345	167	184	230	355	193	249	153	221	261		Y
offspring	INRAE23-FS0215			189	248	345	167	184	230	355	193	249	153	221	269		Y
offspring	INRAE23-FS0216			191	250	345	167	184	230	355	193	249	159	221	261/269		Y
offspring	INRAE23-FS0218			191	250	345	167	184/224	230	355	193	249	153/159	221/224	261/269		Y
blastospores 2022 / INRAE18-FS3098 (vir3 on Apache) x INRAE18-FS2881 (vir4 on Apache) / id 18A-2022
status	isolate	on living plant	on dried plant	ST4	ST3A	ST9	ST6	ST7	ST3C	ST2	ST1	ST5	ST10	ST12	ST3B		Could the strain result from the inoculation of the cross between parent1 and parent2? (Y/N)
parent1	INRA18-FS3098 (vir3)	X		191	248	345	167	224	230	355	193	249	153	221	261
parent2	INRA18-FS2881 (vir4)	X		187	248	341	185	197	244	358	193	249	153	224	261
offspring	INRAE23-FS0086			191	248	341	167/185	197	230/244	355/358	193	249	153	221/224	261		Y
offspring	INRAE23-FS0087			187/191	248	341/345	167/185	224	230/244	358	193	249	153	221/224	261		Y
offspring	INRAE23-FS0088			187/191	248	341/345	167/185	197/224	230/244	355/358	193	249	153	221/224	261		Y
offspring	INRAE23-FS0089			187/191	248	341/345	167	197/224	244	355/358	193	249	153	221/224	261		Y
offspring	INRAE23-FS0091			187/191	248	na	167/185	197	na	na	193	249	153	221/224	261		Y
offspring	INRAE23-FS0092			187/191	248	341/345	167/185	197/224	230/244	355/358	193	249	153	221/224	261		Y
offspring	INRAE23-FS0093			187	248	345	167	224	244	358	193	249	153	224	261		Y
offspring	INRAE23-FS0094			191	248	341/345	185	197	230/244	355/358	193	249	153	221	261		Y
offspring	INRAE23-FS0095			187	248	341	185	197	230	355	193	249	153	221	261		Y
offspring	INRAE23-FS0097			187/191	248	341/345	167/185	197/224	230	358	193	249	153	221/224	261		Y
offspring	INRAE23-FS0098			187/191	248	341/345	167/185	197/224	230/244	355	193	249	153	221/224	261		Y
offspring	INRAE23-FS0099			191	248	341	167	197	230	355	193	249	153	224	261		Y
offspring	INRAE23-FS0101			187/191	248	341/345	167/185	197	230/244	358	193	249	153	221/224	261		Y
offspring	INRAE23-FS0103			187	248	341	167	197	244	358	193	249	153	224	261		Y
pycnidiospores 2023 / INRA18-FS3250 (vir1 on Cellule) x INRA18-FS2849 (avr5 on residues CEL) / id 4C-2023
status	isolate	on living plant	on dried plant	ST4	ST3A	ST9	ST6	ST7	ST3C	ST2	ST1	ST5	ST10	ST12	ST3B		Could the strain result from the inoculation of the cross between parent1 and parent2? (Y/N)
parent1	INRA18-FS3250 (vir1)	X		187	231	341	167	184	230	355	193	249	156	224	272
parent2	INRA18-FS2849 (avr5)		X	187	231	341	167	170	230	358	193	249	153	224	269
offspring	INRAE24-FS0325			187	231	341	167	170	230	355	193	249	156	224	272		Y
offspring	INRAE24-FS0326			187	231	341	167	184	230	355	193	249	153	224	272		Y
offspring	INRAE24-FS0327			187	231	341	167	170	230	358	193	249	156	224	269		Y
offspring	INRAE24-FS0328			187	231	341	167	170	230	358	193	249	156	224	272		Y
offspring	INRAE24-FS0329			187	231	341	167	184	230	358	193	249	156	224	269		Y
offspring	INRAE24-FS0330			187	231	341	167	170	230	355	193	249	156	224	272		Y
offspring	INRAE24-FS0331			187	231	341	167	170	230	358	193	249	156	224	272		Y
offspring	INRAE24-FS0332			187	231	341	167	170	230	355	193	249	153	224	269		Y
offspring	INRAE24-FS0333			187	231	341	167	184	230	355	193	249	156	224	269		Y
pycnidiospores 2023 / INRA18-FS3250 (vir1 on Apache) x INRA18-FS2883 (vir2 on Apache) / id 7A-2023
status	isolate	on living plant	on dried plant	ST4	ST3A	ST9	ST6	ST7	ST3C	ST2	ST1	ST5	ST10	ST12	ST3B		Could the strain result from the inoculation of the cross between parent1 and parent2? (Y/N)
parent1	INRA18-FS3250 (vir1)	X		187	231	341	167	184	230	355	193	249	156	224	272
parent2	INRA18-FS2883 (vir2)	X		187	250	341	167	184	230	355	193	249	156	224	269
offspring	INRAE24-FS0334			187	250	341	167	184	230	355	193	249	156	224	269		Y
offspring	INRAE24-FS0335			187	250	341	167	184	230	355	193	249	156	224	269		Y
offspring	INRAE24-FS0336			187	250	341	167	184	230	355	193	249	156	224	269		Y
offspring	INRAE24-FS0337			187	250	341	167	184	230	355	193	249	156	224	269		Y
offspring	INRAE24-FS0338			187	231	341	167	184	230	355	193	249	156	224	272		Y
offspring	INRAE24-FS0339			187	250	341	167	184	230	355	193	249	156	224	269/272		Y
offspring	INRAE24-FS0340			187	na	341	167	184	230	355	193	249	156	224	269/272		Y
offspring	INRAE24-FS0341			187	250	341	167	184	230	355	193	249	156	224	269		Y
offspring	INRAE24-FS0342			187	231	341	167	184	230	355	193	249	156	224	269/272		Y
offspring	INRAE24-FS0343			187	250	341	167	184	230	355	193	249	156	224	269		Y
offspring	INRAE24-FS0344			187	231/250	341	167	184	230	355	193	249	156	224	269/272		Y
offspring	INRAE24-FS0345			187	231	341	167	184	230	355	193	249	156	224	269/272		Y
offspring	INRAE24-FS0346			187	231	341	167	184	230	355	193	249	156	224	269/272		Y
offspring	INRAE24-FS0347			187	250	341	167	184	230	355	193	249	156	224	269		Y
offspring	INRAE24-FS0348			187	250	341	167	184	230	355	193	249	156	224	269		Y
pycnidiospores 2023 /INRA18-FS3250 (vir1 on Apache) x INRA18-FS2883 (vir2 on residues APA) / id 8A-2023
status	isolate	on living plant	on dried plant	ST4	ST3A	ST9	ST6	ST7	ST3C	ST2	ST1	ST5	ST10	ST12	ST3B		Could the strain result from the inoculation of the cross between parent1 and parent2? (Y/N)
parent1	INRA18-FS3250 (vir1)	X		187	231	341	167	184	230	355	193	249	156	224	272
parent2	INRA18-FS2883 (vir2)		X	187	250	341	167	184	230	355	193	249	156	224	269
offspring	INRAE24-FS0356			187	231/250	341	167	184	230	355	193	249	156	224	269/272		Y
offspring	INRAE24-FS0357			187	250	341	167	184	230	355	193	249	156	224	269		Y
offspring	INRAE24-FS0358			187	250	341	167	184	230	355	193	249	156	224	269		Y
offspring	INRAE24-FS0359			187	250	341	167	184	230	355	193	249	156	224	269/272		Y
offspring	INRAE24-FS0360			187	250	341	167	184	230	355	193	249	156	224	269		Y
offspring	INRAE24-FS0361			187	250	341	167	184	230	355	193	249	156	224	269/272		Y
offspring	INRAE24-FS0362			187	250	341	167	184	230	355	193	249	156	224	269		Y
offspring	INRAE24-FS0363			187	250	341	167	184	230	355	193	249	156	224	269		Y
pycnidiospores 2023 / INRA18-FS2883 (vir2 on Apache) x INRA18-FS3250 (vir1 on residues APA) / id 9A-2023
status	isolate	on living plant	on dried plant	ST4	ST3A	ST9	ST6	ST7	ST3C	ST2	ST1	ST5	ST10	ST12	ST3B		Could the strain result from the inoculation of the cross between parent1 and parent2? (Y/N)
parent1	INRA18-FS2883 (vir2)	X		187	250	341	167	184	230	355	193	249	156	224	269
parent2	INRA18-FS3250 (vir1)		X	187	231	341	167	184	230	355	193	249	156	224	272
offspring	INRAE24-FS0372			187	250	341	167	184	230	355	193	249	156	224	269		Y
offspring	INRAE24-FS0373			187	231	341	167	184	230	355	193	249	156	224	272		Y
offspring	INRAE24-FS0374			187	231	341	167	184	230	355	193	249	156	224	272		Y
offspring	INRAE24-FS0375			187	231	341	167	184	230	355	193	249	156	224	269/272		Y
offspring	INRAE24-FS0376			187	231	341	167	184	230	355	193	249	156	224	272		Y
offspring	INRAE24-FS0377			187	231	341	167	184	230	355	193	249	156	224	272		Y
offspring	INRAE24-FS0378			187	231	341	167	184	230	355	193	249	156	224	272		Y
offspring	INRAE24-FS0379			187	231	341	167	184	230	355	193	249	156	224	272		Y
offspring	INRAE24-FS0380			187	231	341	167	184	230	355	193	249	156	224	269		Y
offspring	INRAE24-FS0381			187	231	341	167	184	230	355	193	249	156	224	272		Y
offspring	INRAE24-FS0382			187	250	341	167	184	230	355	193	249	156	224	269		Y
offspring	INRAE24-FS0383			187	231	341	167	184	230	355	193	249	156	224	272		Y
pycnidiospores 2023 / INRAE18-FS2851 (avr6 on Cellule) / id 13C-2023
status	isolate	on living plant	on dried plant	ST4	ST3A	ST9	ST6	ST7	ST3C	ST2	ST1	ST5	ST10	ST12	ST3B		Could the strain result from the inoculation of the cross between parent1 and parent2? (Y/N)
parent1	INRA18-FS2851 (avr6)	X		189	250	345	na	184	230	355	193	249	159	224	269
parent2	unknown			na	na	na	na	na	na	na	na	na	na	na	na
offspring	INRAE24-FS0408			189/191	250	345	167	224	230	355	193	249	153/159	221	269		Y
offspring	INRAE24-FS0409			189	250	345	na	184	230	355	193	249	159	221	269		Y
offspring	INRAE24-FS0410			191	248/250	345	167	184	230	355	193	249	153	221	261/269		Y
offspring	INRAE24-FS0411			189	250	345	167	224	230	355	193	249	153	224	269		Y
offspring	INRAE24-FS0412			189/191	248	345	167	184/224	230	355	193	249	153/159	221/224	261/269		Y
offspring	INRAE24-FS0413			189	250	345	167	184	230	355	193	249	159	221	269		Y
offspring	INRAE24-FS0414			191	250	345	167	224	230	355	193	249	153	221	269		Y
offspring	INRAE24-FS0415			191	250	345	na	224	230	355	193	249	153	224	269		Y
offspring	INRAE24-FS0416			189	250	345	167	224	230	355	193	249	153	224	269		Y
offspring	INRAE24-FS0417			191	248	345	na	184/224	230	355	193	249	153/159	221	261		Y
offspring	INRAE24-FS0418			na	na	na	na	na	230	na	193	na	na	221/224	na		Y
offspring	INRAE24-FS0419			na	na	na	na	na	na	na	193	na	na	224	na		Y
offspring	INRAE24-FS0420			189/191	250	345	167	184	230	355	193	249	153	221/224	261/269		Y
offspring	INRAE24-FS0421			191	250	345	167	184	230	355	193	249	153/159	221/224	261/269		Y
offspring	INRAE24-FS0422			191	250	345	167	184	230	355	193	249	153/159	221/224	261/269		Y
offspring	INRAE24-FS0423			189/191	248/250	341/345	167	184/224	230	355	193	249	153/159	224	261/269		Y
pycnidiospores 2023 / INRAE18-FS3098 (vir3 on Cellule) x INRAE18-FS2851 (avr6 on Cellule) / id 14C-2023
status	isolate	on living plant	on dried plant	ST4	ST3A	ST9	ST6	ST7	ST3C	ST2	ST1	ST5	ST10	ST12	ST3B		Could the strain result from the inoculation of the cross between parent1 and parent2? (Y/N)
parent1	INRA18-FS-3098 (vir3)	X		191	248	345	167	224	230	355	193	249	153	221	261
parent2	INRA18-FS-2851 (avr6)	X		189	250	345	na	184	230	355	193	249	159	224	269
offspring	INRAE24-FS0438			191	250	345	167	224	230	355	193	249	159	221	269		Y
offspring	INRAE24-FS0443			191	248	345	167	184	230	355	193	249	153/159	221/224	261		Y
offspring	INRAE24-FS0448			191	248/250	345	167	224	230	355	193	249	159	221	261/269		Y
offspring	INRAE24-FS0454			191	248	345	167	184	230	355	193	249	159	221	261		Y
offspring	INRAE24-FS0458			191	248	345	na	224	230	355	193	249	153	224	261		Y
offspring	INRAE24-FS0466			189	248/250	345	na	184/224	230	355	193	249	153	221/224	261/269		Y
offspring	INRAE24-FS0470			191	231	341	167	184	230	355	193	249	156	221	272		N
offspring	INRAE24-FS0475			187/191	na	na	167	184/224	230	na	193	249	153	221/224	261		N
offspring	INRAE24-FS0480			191	248	345	na	184	230	355	193	249	159	224	261		Y
offspring	INRAE24-FS0486			191	248	345	na	184	230	355	193	249	153	224	261		Y
offspring	INRAE24-FS0491			189	250	345	167	184	230	355	193	249	153	221	269		Y
offspring	INRAE24-FS0495			189	250	345	na	224	230	355	193	249	153	221	261		Y
offspring	INRAE24-FS0500			189/191	248/250	345	167	184/224	230	355	193	249	153/159	221/224	261/269		Y
offspring	INRAE24-FS0507			189	248/250	345	167	184/224	230	355	193	249	153/159	221/224	261/269		Y
offspring	INRAE24-FS0510			191	248	345	167	184/224	230	355	193	249	153/159	221	261		Y
offspring	INRAE24-FS0517			189/191	248/250	345	167	184/224	230	355	193	249	153/159	221/224	261/269		Y
pycnidiospores 2023 / INRAE18-FS3098 (vir3 on Cellule) x INRAE18-FS2851 (avr6 on residues CEL) / id 15C-2023
status	isolate	on living plant	on dried plant	ST4	ST3A	ST9	ST6	ST7	ST3C	ST2	ST1	ST5	ST10	ST12	ST3B		Could the strain result from the inoculation of the cross between parent1 and parent2? (Y/N)
parent1	INRA18-FS3098 (vir3)	X		191	248	345	167	224	230	355	193	249	153	221	261
parent2	INRA18-FS2851 (avr6)		X	189	250	345	na	184	230	355	193	249	159	224	269
offspring	INRAE24-FS0522			191	248	341	167	224	230	355	193	249	153	221	261		N
offspring	INRAE24-FS0523			187	248	345	167	184	230	355	193	249	156	224	261		N
offspring	INRAE24-FS0524			187	231	341	167	224	230	355	193	249	153	224	272		N
offspring	INRAE24-FS0525			187	248	341/345	167	184	230	355	193	249	156	221/224	261		N
offspring	INRAE24-FS0526			191	248	345	167	224	230	355	193	249	153	224	261		Y
offspring	INRAE24-FS0527			191	248	345	167	184	230	355	193	249	153	221	261		Y
offspring	INRAE24-FS0528			187	231	345	167	224	230	355	193	249	153	221	272		N
offspring	INRAE24-FS0529			191	250	345	na	224	230	355	193	249	159	224	269		Y
offspring	INRAE24-FS0530			187	231	341	167	224	230	355	193	249	153	221	272		N
offspring	INRAE24-FS0531			191	248	341	167	224	230	355	193	249	153	221	261		N
offspring	INRAE24-FS0532			187	248	341	167	184	230	355	193	249	156	224	261		N
offspring	INRAE24-FS0533			191	248	341	167	224	230	355	193	249	153	221	261		N
offspring	INRAE24-FS0534			187/191	248	341/345	167	184/224	230	355	193	249	153/156	221	261		N
offspring	INRAE24-FS0535			187	248	345	167	224	230	355	193	249	156	221	261		N
offspring	INRAE24-FS0536			191	231	345	167	184	230	355	193	249	156	221	272		N
offspring	INRAE24-FS0537			189/191	248	341/345	167	224	230	355	193	249	153/156	221/224	261		N
pycnidiospores 2023 / INRAE18-FS2851 (avr6 on Cellule) x INRAE18-FS3098 (vir3 on residues CEL) / id 16C-2023
status	isolate	on living plant	on dried plant	ST4	ST3A	ST9	ST6	ST7	ST3C	ST2	ST1	ST5	ST10	ST12	ST3B		Could the strain result from the inoculation of the cross between parent1 and parent2? (Y/N)
parent1	INRA18-FS2851 (avr6)	X		189	250	345	na	184	230	355	193	249	159	224	269
parent2	INRA18-FS3098 (vir3)		X	191	248	345	167	224	230	355	193	249	153	221	261
offspring	INRAE24-FS0539			189	250	345	na	224	230	355	193	249	153	221	269		Y
offspring	INRAE24-FS0540			189/191	250	345	167	184/224	230	355	193	249	153	221/224	261/269		Y
offspring	INRAE24-FS0541			189/191	248/250	345	na	184/224	230	355	193	249	153/159	221/224	261/269		Y
offspring	INRAE24-FS0542			189/191	na	na	na	184	230	na	193	na	153/159	224	261		Y
offspring	INRAE24-FS0543			189	250	345	167	224	230	355	193	249	153	221	261/269		Y
offspring	INRAE24-FS0544			187/191	248	341/345	167/185	197/224	230/244	355/358	193	249	153	221/224	261		N
offspring	INRAE24-FS0545			187	248	345	185	197	230	355	193	249	153	224	261		N
offspring	INRAE24-FS0546			187	248	345	167	224	230	358	193	249	153	224	261		N
pycnidiospores 2023 / INRAE18-FS3098 (vir3 on Cellule) x INRAE18-FS2881 (vir4 on Cellule) / id 18C-2023
status	isolate	on living plant	on dried plant	ST4	ST3A	ST9	ST6	ST7	ST3C	ST2	ST1	ST5	ST10	ST12	ST3B		Could the strain result from the inoculation of the cross between parent1 and parent2? (Y/N)
parent1	INRA18-FS3098 (vir3)	X		191	248	345	167	224	230	355	193	249	153	221	261
parent2	INRA18-FS2881 (vir4)	X		187	248	341	185	197	244	358	193	249	153	224	261
offspring	INRAE24-FS0560			191	248	345	185	197	244	355	193	249	153	221	261		Y
offspring	INRAE24-FS0561			187/191	248	341/345	167/185	224	230/244	358	193	249	153	221/224	261		Y
offspring	INRAE24-FS0562			187	248	341	185	224	244	355	193	249	153	221	261		Y
offspring	INRAE24-FS0563			187	248	345	185	197	230	358	193	249	153	221	261		Y
offspring	INRAE24-FS0564			187	248	345	167	197	230	355	193	249	153	224	261		Y
offspring	INRAE24-FS0565			191	248	345	167	224	230	355	193	249	153	221	261		Y
offspring	INRAE24-FS0566			187/191	248	345	167/185	224	230	358	193	249	153	224	261		Y
offspring	INRAE24-FS0567			191	248	345	185	197	244	358	193	249	153	224	261		Y
offspring	INRAE24-FS0568			187	248	341	185	197	230	358	193	249	153	224	261		Y
offspring	INRAE24-FS0569			187/191	248	341/345	167	197/224	230/244	355/358	193	249	153	221/224	261		Y
offspring	INRAE24-FS0570			187/191	248	341	167/185	197/224	244	355/358	193	249	153	221/224	261		Y
offspring	INRAE24-FS0571			187	248	341/345	167	224	230/244	358	193	249	153	224	261		Y
offspring	INRAE24-FS0572			191	248	341	185	224	244	355	193	249	153	224	261		Y
offspring	INRAE24-FS0573			187	248	341/345	167/185	197/224	230/244	358	193	249	153	221/224	261		Y
offspring	INRAE24-FS0574			191	248	341	185	224	230	355	193	249	153	221	261		Y
offspring	INRAE24-FS0575			191	248	341	185	197	244	355	193	249	153	224	261		Y
pycnidiospores 2023 / INRAE18-FS3098 (vir3 on Apache) x INRAE18-FS2881 (vir4 on residues APA) / id 19A-2023
status	isolate	on living plant	on dried plant	ST4	ST3A	ST9	ST6	ST7	ST3C	ST2	ST1	ST5	ST10	ST12	ST3B		Could the strain result from the inoculation of the cross between parent1 and parent2? (Y/N)
parent1	INRA18-FS3098 (vir3)	X		191	248	345	167	224	230	355	193	249	153	221	261
parent2	INRA18-FS2881 (vir4)		X	187	248	341	185	197	244	358	193	249	153	224	261
offspring	INRAE24-FS0577			191	248	345	167	184	230	355	193	249	153	221	261		N
offspring	INRAE24-FS0578			187	231	341	167	184	230	355	193	249	156	221	272		N
offspring	INRAE24-FS0579			187	248	345	167	224	230	355	193	249	153	224	261		Y
offspring	INRAE24-FS0580			187	231	341	167	184	230	355	193	249	156	221	272		N
offspring	INRAE24-FS0581			187	231	na	167	224	230	na	193	249	156	224	272		N
offspring	INRAE24-FS0582			187	248	341	167	184	230	355	193	249	153	221	261		N
offspring	INRAE24-FS0583			191	231	345	167	224	230	355	193	249	156	221	272		N
pycnidiospores 2023 / INRAE18-FS3098 (vir3 on Cellule) x INRAE18-FS2881 (vir4 on residues CEL) / id 19C-2023
status	isolate	on living plant	on dried plant	ST4	ST3A	ST9	ST6	ST7	ST3C	ST2	ST1	ST5	ST10	ST12	ST3B		Could the strain result from the inoculation of the cross between parent1 and parent2? (Y/N)
parent1	INRA18-FS3098 (vir3)	X		191	248	345	167	224	230	355	193	249	153	221	261
parent2	INRA18-FS2881 (vir4)		X	187	248	341	185	197	244	358	193	249	153	224	261
offspring	INRAE24-FS0584			187/191	248	341/345	167/185	224	244	355	193	249	153	221/224	261		Y
offspring	INRAE24-FS0585			187/191	248	345	167/185	197/224	230/244	355	193	249	153	221/224	261		Y
offspring	INRAE24-FS0586			187	248	341	167	197	244	355	193	249	153	224	261		Y
offspring	INRAE24-FS0587			187/191	248	345	167/185	197/224	230/244	355	193	249	153	221/224	261		Y
offspring	INRAE24-FS0588			191	248	345	167	184	230	355	193	249	156	224	261		N
offspring	INRAE24-FS0589			191	248	341	167	197	244	358	193	249	153	221	261		Y
offspring	INRAE24-FS0590			191	231	345	167	184	230	355	193	249	153	224	272		N
offspring	INRAE24-FS0591			na	na	na	na	na	na	na	na	na	na	na	na		na
offspring	INRAE24-FS0592			187/191	231/248	345	167	184/224	230	355	193	249	153	221/224	261/272		N
offspring	INRAE24-FS0593			187	231	341	167	224	230	355	193	249	156	224	272		N
pycnidiospores 2023 / INRAE18-FS2881 (vir4 on Apache) x INRAE18-FS3098 (vir3 on residues APA) / id 20A-2023
status	isolate	on living plant	on dried plant	ST4	ST3A	ST9	ST6	ST7	ST3C	ST2	ST1	ST5	ST10	ST12	ST3B		Could the strain result from the inoculation of the cross between parent1 and parent2? (Y/N)
parent1	INRA18-FS2881 (vir4)	X		187	248	341	185	197	244	358	193	249	153	224	261
parent2	INRA18-FS3098 (vir3)		X	191	248	345	167	224	230	355	193	249	153	221	261
offspring	INRAE24-FS0594			187	248	345	185	224	230	358	193	249	153	221	261		Y
offspring	INRAE24-FS0595			187	248	345	185	197	244	355	193	249	153	221	261		Y
offspring	INRAE24-FS0596			187	248	341	167	197	244	358	193	249	153	224	261		Y
offspring	INRAE24-FS0597			187	248	345	167	197	244	355	193	249	153	221	261		Y
offspring	INRAE24-FS0598			187	248	345	185	224	244	358	193	249	153	224	261		Y
offspring	INRAE24-FS0599			187	248	341	167	197	230	358	193	249	153	224	261		Y
offspring	INRAE24-FS0600			187	248	341	167	224	230	355	193	249	153	224	261		Y
offspring	INRAE24-FS0601			191	248	341	185	197	230	355	193	249	153	221	261		Y
offspring	INRAE24-FS0602			187	248	341	185	197	230	355	193	249	153	224	261		Y
offspring	INRAE24-FS0603			191	248	341	185	197	230	355	193	249	153	221	261		Y
